# Discovery of functional NLRs using expression level, high-throughput transformation, and large-scale phenotyping

**DOI:** 10.1101/2024.06.25.599845

**Authors:** Helen J. Brabham, Inmaculada Hernández-Pinzón, Chizu Yanagihara, Noriko Ishikawa, Toshiyuki Komori, Oadi N. Matny, Amelia Hubbard, Kamil Witek, Alexis Feist, Hironobu Numazawa, Phon Green, Antonín Dreiseitl, Naoki Takemori, Toshihiko Komari, Roger P. Freedman, Brian Steffenson, H. Peter van Esse, Matthew J. Moscou

## Abstract

Protecting crops from pests and diseases is vital for the sustainable agricultural systems needed for food security. Introducing functional resistance genes to enhance the plant immune system is an effective method of disease control, but identifying new immune receptors is time-consuming and resource intensive. We observed that functional immune receptors of the NLR class show a signature of high expression in uninfected plants across both monocot and dicot species. Here we show that this signature, combined with high throughput crop transformation, can be used to rapidly identify candidate NLRs from diverse plant species and validate pathogen resistance directly in crop plants. As a proof of concept, we generated a wheat transgenic library carrying 995 NLRs from 18 grass species. Screening the collection with the stem rust pathogen *Puccinia graminis*, which is a major threat to wheat production, we confirm 19 new resistance genes. This pipeline facilitates resistance gene discovery, unlocking a large gene pool of diverse and non-domesticated plant species and providing *in-planta* gene validation of disease resistance directly in crops.
