## Supplemental Data 1 for "Discovery of functional NLRs using expression level, high-throughput transformation, and large-scale phenotyping"

### Sheet: Sheet1
NLR	Species	Reference
ZAR1	Arabidopsis thaliana	Lewis, J. D., Lee, A. H., Hassan, J. A., Wan, J., Hurley, B., Jhingree, J. R., Wang, P. W., Lo, T., Youn, J. Y., Guttman, D. S., & Desveaux, D. (2013). The Arabidopsis ZED1 pseudokinase is required for ZAR1-mediated immunity induced by the Pseudomonas syringae type III effector HopZ1a. Proc Natl Acad Sci U S A, 110(46), 18722-18727. https://doi.org/10.1073/pnas.1315520110
ZAR1	Arabidopsis thaliana	Seto, D., Koulena, N., Lo, T., Menna, A., Guttman, D. S., & Desveaux, D. (2017). Expanded type III effector recognition by the ZAR1 NLR protein using ZED1-related kinases. Nature Plants, 3(4), 17027. https://doi.org/10.1038/nplants.2017.27
ZAR1	Arabidopsis thaliana	Wang, G., Roux, B., Feng, F., Guy, E., Li, L., Li, N., Zhang, X., Lautier, M., Jardinaud, M.-F., Chabannes, M., Arlat, M., Chen, S., He, C., Noël, Laurent D., & Zhou, J.-M. (2015). The Decoy Substrate of a Pathogen Effector and a Pseudokinase Specify Pathogen-Induced Modified-Self Recognition and Immunity in Plants. Cell Host & Microbe, 18(3), 285-295. https://doi.org/https://doi.org/10.1016/j.ch…
RPP7	Arabidopsis thaliana	Eulgem, T., Tsuchiya, T., Wang, X.-J., Beasley, B., Cuzick, A., Tör, M., Zhu, T., McDowell, J. M., Holub, E., & Dangl, J. L. (2007). EDM2 is required for RPP7-dependent disease resistance in Arabidopsis and affects RPP7 transcript levels. The Plant Journal, 49(5), 829-839. https://doi.org/https://doi.org/10.1111/j.1365-313X.2006.02999.x
RPP1	Arabidopsis thaliana	Goritschnig, S., Steinbrenner, A. D., Grunwald, D. J., & Staskawicz, B. J. (2016). Structurally distinct Arabidopsis thaliana NLR immune receptors recognize tandem WY domains of an oomycete effector. New Phytologist, 210(3), 984-996
RPP1	Arabidopsis thaliana	Rehmany, A. P., Gordon, A., Rose, L. E., Allen, R. L., Armstrong, M. R., Whisson, S. C., Kamoun, S., Tyler, B. M., Birch, P. R., & Beynon, J. L. (2005). Differential recognition of highly divergent downy mildew avirulence gene alleles by RPP1 resistance genes from two Arabidopsis lines. The Plant Cell, 17(6), 1839-1850.
RPP2	Arabidopsis thaliana	Sinapidou, E., Williams, K., Nott, L., Bahkt, S., Tör, M., Crute, I., Bittner-Eddy, P., & Beynon, J. (2004). Two TIR:NB:LRR genes are required to specify resistance to Peronospora parasitica isolate Cala2 in Arabidopsis. The Plant Journal, 38(6), 898-909. https://doi.org/https://doi.org/10.1111/j.1365-313X.2004.02099.x
RPP5	Arabidopsis thaliana	Parker JE, Coleman MJ, Szabò V, Frost LN, Schmidt R, van der Biezen EA, Moores T, Dean C, Daniels MJ, Jones JD. The Arabidopsis downy mildew resistance gene RPP5 shares similarity to the toll and interleukin-1 receptors with N and L6. Plant Cell. 1997 Jun;9(6):879-94. doi: 10.1105/tpc.9.6.879. PMID: 9212464; PMCID: PMC156965.
RPP8	Arabidopsis thaliana	Mcdowell, J.M., Dhandaydham, M., Long, T.A., Aarts, M.G.M., Goff, S., Holub, E.B., Dangl, J.L., 1998. Intragenic Recombination and Diversifying Selection Contribute to the Evolution of Downy Mildew Resistance at the RPP8 Locus of Arabidopsis. The Plant Cell 10, 1861–1874.. https://doi.org/10.1105/tpc.10.11.1861
WRR4	Arabidopsis thaliana	Borhan, M. H., Gunn, N., Cooper, A., Gulden, S., Tör, M., Rimmer, S. R., & Holub, E. B. (2008). WRR4 Encodes a TIR-NB-LRR Protein That Confers Broad-Spectrum White Rust Resistance in Arabidopsis thaliana to Four Physiological Races of Albugo candida. Molecular Plant-Microbe Interactions®, 21(6), 757-768. https://doi.org/10.1094/mpmi-21-6-0757
WRR4, WRR8, WRR9, WRR12	Arabidopsis thaliana	Cevik, V., Boutrot, F., Apel, W., Robert-Seilaniantz, A., Furzer, O. J., Redkar, A., Castel, B., Kover, P. X., Prince, D. C., & Holub, E. B. (2019). Transgressive segregation reveals mechanisms of Arabidopsis immunity to Brassica-infecting races of white rust (Albugo candida). Proceedings of the National Academy of Sciences, 116(7), 2767-2773.
SNC1	Arabidopsis thaliana	Liu, W., Frick, M., Huel, R., Nykiforuk, C. L., Wang, X., Gaudet, D. A., Eudes, F., Conner, R. L., Kuzyk, A., Chen, Q., Kang, Z., & Laroche, A. (2014). The Stripe Rust Resistance Gene Yr10 Encodes an Evolutionary-Conserved and Unique CC–NBS–LRR Sequence in Wheat. Molecular Plant, 7(12), 1740-1755. https://doi.org/10.1093/mp/ssu112
RLM3	Arabidopsis thaliana	Staal, J., Kaliff, M., Dewaele, E., Persson, M., & Dixelius, C. (2008). RLM3, a TIR domain encoding gene involved in broad-range immunity of Arabidopsis to necrotrophic fungal pathogens. The Plant Journal, 55(2), 188-200. https://doi.org/https://doi.org/10.1111/j.1365-313X.2008.03503.x
RCY1	Arabidopsis thaliana	Takahashi, H., Shoji, H., Ando, S., Kanayama, Y., Kusano, T., Takeshita, M., Suzuki, M., Masuta, C., 2012. RCY1-Mediated Resistance to Cucumber mosaic virus Is Regulated by LRR Domain-Mediated Interaction with CMV(Y) Following Degradation of RCY1. Molecular Plant-Microbe Interactions® 25, 1171–1185.. https://doi.org/10.1094/mpmi-04-12-0076-r
RPM1	Arabidopsis thaliana	Boyes, D. C., Nam, J. & Dangl, J. L. The Arabidopsis thaliana RPM1 disease resistance gene product is a peripheral plasma membrane protein that is degraded coincident with the hypersensitive response. Proc. Natl Acad. Sci. USA 95, 15849–15854 (1998).
RPM1	Arabidopsis thaliana	Bisgrove, S. R., Simonich, M. T., Smith, N. M., Sattler, A. & Innes, R. W. A disease resistance gene in Arabidopsis with specificity for two different pathogen avirulence genes. Plant Cell 6, 927–933 (1994)
RPM1	Arabidopsis thaliana	Grant, M. R. et al. Structure of the Arabidopsis RPM1 gene enabling dual specificity disease resistance. Science 269, 843–846 (1995)
RPS2	Arabidopsis thaliana	Bent, A.F., Kunkel, B.N., Dahlbeck, D., Brown, K.L., Schmidt, R., Giraudat, J., Leung, J. and Staskawicz, B.J., 1994. RPS2 of Arabidopsis thaliana: a leucine-rich repeat class of plant disease resistance genes. Science, 265(5180), pp.1856-1860.
RPM1	Arabidopsis thaliana	Grant, M.R., Godiard, L., Straube, E., Ashfield, T., Lewald, J., Sattler, A., Innes, R.W. and Dangl, J.L., 1995. Structure of the Arabidopsis RPM1 gene enabling dual specificity disease resistance. Science, 269(5225), pp.843-846.
CcRpp1	Cajanus cajan	Kawashima, C. G., Guimarães, G. A., Nogueira, S. R., MacLean, D., Cook, D. R., Steuernagel, B., Baek, J., Bouyioukos, C., Melo, B. d. V. A., Tristão, G., de Oliveira, J. C., Rauscher, G., Mittal, S., Panichelli, L., Bacot, K., Johnson, E., Iyer, G., Tabor, G., Wulff, B. B. H., . . . Brommonschenkel, S. H. (2016). A pigeonpea gene confers resistance to Asian soybean rust in soybean. Nature Biotech…
Rpi-amr1	Solanum americanum	Witek, K., Lin, X., Karki, H. S., Jupe, F., Witek, A. I., Steuernagel, B., Stam, R., van Oosterhout, C., Fairhead, S., Heal, R., Cocker, J. M., Bhanvadia, S., Barrett, W., Wu, C. H., Adachi, H., Song, T., Kamoun, S., Vleeshouwers, V., Tomlinson, L., . . . Jones, J. D. G. (2021). A complex resistance locus in Solanum americanum recognizes a conserved Phytophthora effector. Nat Plants, 7(2), 198-20…
Rpi-amr3	Solanum americanum	Witek, K., Jupe, F., Witek, A. I., Baker, D., Clark, M. D., & Jones, J. D. (2016). Accelerated cloning of a potato late blight-resistance gene using RenSeq and SMRT sequencing. Nat Biotechnol, 34(6), 656-660. https://doi.org/10.1038/nbt.3540
Mi-1	Solanum lycopersicum	Nombela, G., Williamson, V. M., & Muñiz, M. (2003). The Root-Knot Nematode Resistance Gene Mi-1.2 of Tomato Is Responsible for Resistance Against the Whitefly Bemisia tabaci. Molecular Plant-Microbe Interactions®, 16(7), 645-649. https://doi.org/10.1094/mpmi.2003.16.7.645
Mi-1	Solanum lycopersicum	Vos, P., Simons, G., Jesse, T., Wijbrandi, J., Heinen, L., Hogers, R., Frijters, A., Groenendijk, J., Diergaarde, P., Reijans, M., Fierens-Onstenk, J., Both, M. D., Peleman, J., Liharska‡, T., Hontelez, J., & Zabeau§, M. (1998). The tomato Mi-1 gene confers resistance to both root-knot nematodes and potato aphids. Nature Biotechnology, 16(13), 1365-1369. https://doi.org/10.1038/4350
Tm-2	Solanum lycopersicum	Lanfermeijer, F.C., Dijkhuis, J., Sturre, M.J. et al. Cloning and characterization of the durable tomato mosaic virus resistance gene Tm-22 from Lycopersicon esculentum . Plant Mol Biol 52, 1039–1051 (2003). https://doi.org/10.1023/A:1025434519282
Prf	Solanum lycopersicum	Tatiana S. Mucyn, Alfonso Clemente, Vasilios M.E. Andriotis, Alexi L. Balmuth, Giles E.D. Oldroyd, Brian J. Staskawicz, John P. Rathjen, The Tomato NBARC-LRR Protein Prf Interacts with Pto Kinase in Vivo to Regulate Specific Plant Immunity, The Plant Cell, Volume 18, Issue 10, October 2006, Pages 2792–2806, https://doi.org/10.1105/tpc.106.044016
Prf	Solanum lycopersicum	Balmuth, A., Rathjen, J.P., 2007. Genetic and molecular requirements for function of the Pto/Prf effector recognition complex in tomato and Nicotiana benthamiana. The Plant Journal 51, 978–990.. https://doi.org/10.1111/j.1365-313x.2007.03199.x
Sw5	Solanum lycopersicum	Spassova, M.I., Prins, T.W., Folkertsma, R.T., Klein-Lankhorst, R.M., Hille, J., Goldbach, R.W., Prins, M., 2001. None. Molecular Breeding 7, 151–161.. https://doi.org/10.1023/a:1011363119763
Ph-3	Solanum pimpinellifolium	Zhang, C., Liu, L., Wang, X., Vossen, J., Li, G., Li, T., Zheng, Z., Gao, J., Guo, Y., Visser, R.G.F., Li, J., Bai, Y., Du, Y., 2014. The Ph-3 gene from Solanum pimpinellifolium encodes CC-NBS-LRR protein conferring resistance to Phytophthora infestans. Theoretical and Applied Genetics 127, 1353–1364.. https://doi.org/10.1007/s00122-014-2303-1
Ptr1	Solanum lycopersicoides	Mazo-Molina, C., Mainiero, S., Hind, S.R., Kraus, C.M., Vachev, M., Maviane-Macia, F., Lindeberg, M., Saha, S., Strickler, S.R., Feder, A., Giovannoni, J.J., Smart, C.D., Peeters, N., Martin, G.B., 2019. The Ptr1 Locus of Solanum lycopersicoides Confers Resistance to Race 1 Strains of Pseudomonas syringae pv. tomato and to Ralstonia pseudosolanacearum by Recognizing the Type III Effectors AvrRpt2…
Sr46	Aegliops tauschii	Yu, G., Zhang, Q., Friesen, T. L., Rouse, M. N., Jin, Y., Zhong, S., Rasmussen, J. B., Lagudah, E. S., & Xu, S. S. (2015). Identification and mapping of Sr46 from Aegilops tauschii accession CIae 25 conferring resistance to race TTKSK (Ug99) of wheat stem rust pathogen. Theoretical and Applied Genetics, 128(3), 431-443. https://doi.org/10.1007/s00122-014-2442-4
SrTA1662	Aegliops tauschii	Arora, S., Steuernagel, B., Gaurav, K., Chandramohan, S., Long, Y., Matny, O., Johnson, R., Enk, J., Periyannan, S., Singh, N., Asyraf Md Hatta, M., Athiyannan, N., Cheema, J., Yu, G., Kangara, N., Ghosh, S., Szabo, L. J., Poland, J., Bariana, H., . . . Wulff, B. B. H. (2019). Resistance gene cloning from a wild crop relative by sequence capture and association genetics. Nature Biotechnology, 37(…
Sr45	Aegliops tauschii	Periyannan, S., Bansal, U., Bariana, H., Deal, K., Luo, M.-C., Dvorak, J., & Lagudah, E. (2014). Identification of a robust molecular marker for the detection of the stem rust resistance gene Sr45 in common wheat. Theoretical and Applied Genetics, 127(4), 947-955.
Rps7.a/Mla8	Hordeum vulgare	Bettgenhaeuser, J., Hernandez-Pinzon, I., Dawson, A. M., Gardiner, M., Green, P., Taylor, J., Smoker, M., Ferguson, J. N., Emmrich, P., Hubbard, A., Bayles, R., Waugh, R., Steffenson, B. J., Wulff, B. B. H., Dreiseitl, A., Ward, E. R., & Moscou, M. J. (2021). The barley immune receptor Mla recognizes multiple pathogens and contributes to host range dynamics. Nat Commun, 12(1), 6915. https://doi.o…
Sr33	Aegilops tauschii	Periyannan, S., Moore, J., Ayliffe, M., Bansal, U., Wang, X., Huang, L., Deal, K., Luo, M., Kong, X., & Bariana, H. (2013). The gene Sr33, an ortholog of barley Mla genes, encodes resistance to wheat stem rust race Ug99. Science, 341(6147), 786-788
Sr35	Triticum monococcum subsp. monococcum	Saintenac, C., Zhang, W., Salcedo, A., Rouse, M. N., Trick, H. N., Akhunov, E., & Dubcovsky, J. (2013). Identification of wheat gene Sr35 that confers resistance to Ug99 stem rust race group. Science, 341(6147), 783-786.
Sr50	Secale cereale	Mago, R., Zhang, P., Vautrin, S., Šimková, H., Bansal, U., Luo, M.-C., Rouse, M., Karaoglu, H., Periyannan, S., & Kolmer, J. (2015). The wheat Sr50 gene reveals rich diversity at a cereal disease resistance locus. Nature plants, 1(12), 1-3.
Lr1	Triticum aestivum	Cloutier, S., Mccallum, B.D., Loutre, C., Banks, T.W., Wicker, T., Feuillet, C., Keller, B., Jordan, M.C., 2007. Leaf rust resistance gene Lr1, isolated from bread wheat (Triticum aestivum L.) is a member of the large psr567 gene family. Plant Molecular Biology 65, 93–106.. https://doi.org/10.1007/s11103-007-9201-8
Lr10	Triticum aestivum	Feuillet, C., Travella, S., Stein, N., Albar, L., Nublat, A., Keller, B., 2003. Map-based isolation of the leaf rust disease resistance gene Lr10 from the hexaploid wheat ( Triticum aestivum L.) genome. Proceedings of the National Academy of Sciences 100, 15253–15258.. https://doi.org/10.1073/pnas.2435133100
Lr21	Triticum aestivum	Huang, L., Brooks, S.A., Li, W., Fellers, J.P., Trick, H.N., Gill, B.S., 2003. Map-Based Cloning of Leaf Rust Resistance Gene Lr21 From the Large and Polyploid Genome of Bread Wheat. Genetics 164, 655–664.. https://doi.org/10.1093/genetics/164.2.655
Mla	Hordeum vulgare	Saur, I.M., Bauer, S., Kracher, B., Lu, X., Franzeskakis, L., Müller, M.C., Sabelleck, B., Kümmel, F., Panstruga, R., Maekawa, T., Schulze-Lefert, P., 2019. Multiple pairs of allelic MLA immune receptor-powdery mildew AVRA effectors argue for a direct recognition mechanism. eLife 8.. https://doi.org/10.7554/elife.44471
Mla	Hordeum vulgare	Seeholzer, S., Tsuchimatsu, T., Jordan, T., Bieri, S., Pajonk, S., Yang, W., Jahoor, A., Shimizu, K.K., Keller, B., Schulze-Lefert, P., 2010. Diversity at the Mla Powdery Mildew Resistance Locus from Cultivated Barley Reveals Sites of Positive Selection. Molecular Plant-Microbe Interactions® 23, 497–509.. https://doi.org/10.1094/mpmi-23-4-0497
Yr10	Triticum aestivum	Liu, W., Frick, M., Huel, R., Nykiforuk, C. L., Wang, X., Gaudet, D. A., Eudes, F., Conner, R. L., Kuzyk, A., Chen, Q., Kang, Z., & Laroche, A. (2014). The Stripe Rust Resistance Gene Yr10 Encodes an Evolutionary-Conserved and Unique CC–NBS–LRR Sequence in Wheat. Molecular Plant, 7(12), 1740-1755. https://doi.org/10.1093/mp/ssu112
Pm3b	Triticum aestivum	Srichumpa, P., Brunner, S., Keller, B., & Yahiaoui, N. (2005). Allelic Series of Four Powdery Mildew Resistance Genes at the Pm3 Locus in Hexaploid Bread Wheat. Plant Physiology, 139(2), 885-895. https://doi.org/10.1104/pp.105.062406
Pm3b	Triticum aestivum	Yahiaoui, N., Srichumpa, P., Dudler, R., & Keller, B. (2004). Genome analysis at different ploidy levels allows cloning of the powdery mildew resistance gene Pm3b from hexaploid wheat. The Plant Journal, 37(4), 528-538. https://doi.org/https://doi.org/10.1046/j.1365-313X.2003.01977.x
Mla3	Hordeum vulgare	Brabham, H. J., De La Cruz, D. G., Were, V., Shimizu, M., Saitoh, H., Hernández-Pinzón, I., Green, P., Lorang, J., Fujisaki, K., Sato, K., Molnár, I., Šimková, H., Doležel, J., Russell, J., Taylor, J., Smoker, M., Gupta, Y. K., Wolpert, T., Talbot, N. J., . . . Moscou, M. J. (2022). Barley MLA3 recognizes the host-specificity determinant PWL2 from rice blast (<em>M. oryzae</em>). bioRxiv, 2022.20…
Mla7	Hordeum vulgare	Bettgenhaeuser, J., Hernandez-Pinzon, I., Dawson, A. M., Gardiner, M., Green, P., Taylor, J., Smoker, M., Ferguson, J. N., Emmrich, P., Hubbard, A., Bayles, R., Waugh, R., Steffenson, B. J., Wulff, B. B. H., Dreiseitl, A., Ward, E. R., & Moscou, M. J. (2021). The barley immune receptor Mla recognizes multiple pathogens and contributes to host range dynamics. Nat Commun, 12(1), 6915. https://doi.o…
Mla8	Hordeum vulgare	Bettgenhaeuser, J., Hernandez-Pinzon, I., Dawson, A. M., Gardiner, M., Green, P., Taylor, J., Smoker, M., Ferguson, J. N., Emmrich, P., Hubbard, A., Bayles, R., Waugh, R., Steffenson, B. J., Wulff, B. B. H., Dreiseitl, A., Ward, E. R., & Moscou, M. J. (2021). The barley immune receptor Mla recognizes multiple pathogens and contributes to host range dynamics. Nat Commun, 12(1), 6915. https://doi.o…
NRC1	Solanum lycopersicum	Kourelis, J., Sakai, T., Adachi, H., & Kamoun, S. (2021). RefPlantNLR is a comprehensive collection of experimentally validated plant disease resistance proteins from the NLR family. PLOS Biology, 19(10), e3001124. https://doi.org/10.1371/journal.pbio.3001124
NRC2	Solanum lycopersicum	Kourelis, J., Sakai, T., Adachi, H., & Kamoun, S. (2021). RefPlantNLR is a comprehensive collection of experimentally validated plant disease resistance proteins from the NLR family. PLOS Biology, 19(10), e3001124. https://doi.org/10.1371/journal.pbio.3001124
NRC3	Solanum lycopersicum	Kourelis, J., Sakai, T., Adachi, H., & Kamoun, S. (2021). RefPlantNLR is a comprehensive collection of experimentally validated plant disease resistance proteins from the NLR family. PLOS Biology, 19(10), e3001124. https://doi.org/10.1371/journal.pbio.3001124
NRC4	Solanum lycopersicum	Kourelis, J., Sakai, T., Adachi, H., & Kamoun, S. (2021). RefPlantNLR is a comprehensive collection of experimentally validated plant disease resistance proteins from the NLR family. PLOS Biology, 19(10), e3001124. https://doi.org/10.1371/journal.pbio.3001124
NRC0	Solanum lycopersicum	Kourelis, J., Sakai, T., Adachi, H., & Kamoun, S. (2021). RefPlantNLR is a comprehensive collection of experimentally validated plant disease resistance proteins from the NLR family. PLOS Biology, 19(10), e3001124. https://doi.org/10.1371/journal.pbio.3001124
NRC6	Solanum lycopersicum	Kourelis, J., Sakai, T., Adachi, H., & Kamoun, S. (2021). RefPlantNLR is a comprehensive collection of experimentally validated plant disease resistance proteins from the NLR family. PLOS Biology, 19(10), e3001124. https://doi.org/10.1371/journal.pbio.3001124
