## Supplemental Data 5 for "Discovery of functional NLRs using expression level, high-throughput transformation, and large-scale phenotyping"

### Sheet: Pgt_field
Supplementary Data 5. Details on the NLRseek transgenic lines and their rust severity and infection responses to race QTHJC of the stem rust pathogen (Puccinia graminis f. sp. tritici) in field trials conducted in Rosemount, Minnesota in 2021 and 2022.
					2021 Stem Rust Phenotypes: % Severity and Infection Response								2022 Stem Rust Phenotypes: % Severity and Infection Response
					Replicate 1		Replicate 2		Replicate 3		Mean Severity/Most Common Response		Replicate 1		Replicate 2		Mean Severity/Most Common Response
Accession1	NLR2	NLR Species of Origin3	NLR Accession of Origin4	T1 Family5	% Severity6	Infection Response7	% Severity6	Infection Response7	% Severity6	Infection Response7	Mean % Severity8	Most Common Infection Response9	% Severity6	Infection Response7	% Severity6	Infection Response7	Mean % Severity8	Most Common Infection Response9
TAJT_01372	NLR_01_21	Aegilops sharonensis	575	NLR_01_21_01	90	Susceptible	69	Susceptible	-	-	79.5	Susceptible	-	-	-	-	-	-
TAJT_01374	NLR_01_21	Aegilops sharonensis	575	NLR_01_21_02	60	Susceptible	70	Susceptible	70	Susceptible	66.6667	Susceptible	-	-	-	-	-	-
TAJT_01525	NLR_01_48	Aegilops sharonensis	546	NLR_01_48_02	85	Susceptible	-	-	95	Susceptible	90	Susceptible	-	-	-	-	-	-
TAJT_01526	NLR_01_48	Aegilops sharonensis	546	NLR_01_48_02	0/70	Segregating	65	-	0/70	Segregating	21.6667	Segregating	35/5	Segregating	45	Segregating	25	Segregating
TAJT_01528	NLR_01_48	Aegilops sharonensis	546	NLR_01_48_03	80	Susceptible	75	Susceptible	-	-	77.5	Susceptible	-	-	-	-	-	-
TAJT_01531	NLR_01_48	Aegilops sharonensis	546	NLR_01_48_04	70	Susceptible	60	Susceptible	-	-	65	Susceptible	-	-	-	-	-	-
TAJT_01536	NLR_01_48	Aegilops sharonensis	546	NLR_01_48_06	0/70	Segregating	0	Highly Resistant	0/70	Segregating	0	Segregating	60/10	Segregating	40/0	Segregating	5	Segregating
TAJT_02280	NLR_03_15	Cynosurus cristatus	PI251810	NLR_03_15_05	70	Susceptible	70	Susceptible	85	Susceptible	75	Susceptible	-	-	-	-	-	-
TAJT_02682	NLR_03_49	Holcus lanatus	PI659841	NLR_03_49_04	80	Susceptible	75	Susceptible	90	Susceptible	81.6667	Susceptible	-	-	-	-	-	-
TAJT_02796	NLR_03_68	Aegilops sharonensis	575	NLR_03_68_03	-	-	-	-	-	-	-	-	-	-	-	-	-	-
TAJT_05467	NLR_04_40	Aegilops longissima	8735	NLR_04_40_02	0/70	Segregating	80/0	Segregating	0/65	Segregating	0	Segregating	0/70	Resistant	0/40	Segregating	0	Resistant
TAJT_05468	NLR_04_40	Aegilops longissima	8735	NLR_04_40_03	0	Highly Resistant	0	Highly Resistant	0	Highly Resistant	0	Highly Resistant	0/15	Segregating	0	Highly Resistant	0	Highly Resistant
TAJT_05470	NLR_04_40	Aegilops longissima	8735	NLR_04_40_03	0	Highly Resistant	0	Highly Resistant	0	Highly Resistant	0	Highly Resistant	0/10	Segregating	0	Highly Resistant	0	Highly Resistant
TAJT_05666	NLR_04_67	Aegilops bicornis	2327	NLR_04_67_01	95	Susceptible	90	Susceptible	90	Susceptible	91.6667	Susceptible	-	-	-	-	-	-
TAJT_05669	NLR_04_67	Aegilops bicornis	2327	NLR_04_67_02	85	Susceptible	75	Susceptible	90	Susceptible	83.3333	Susceptible	-	-	-	-	-	-
TAJT_05671	NLR_04_67	Aegilops bicornis	2327	NLR_04_67_02	90	Susceptible	90	Susceptible	90	Susceptible	90	Susceptible	-	-	-	-	-	-
TAJT_05711	NLR_04_71	Aegilops bicornis	2327	NLR_04_71_03	95	Susceptible	-	-	75	Susceptible	85	Susceptible	-	-	-	-	-	-
TAJT_05892	NLR_04_91	Aegilops bicornis	6065	NLR_04_91_04	85	Susceptible	90	Susceptible	85	Susceptible	86.6667	Susceptible	-	-	-	-	-	-
TAJT_05967	NLR_06_02	Aegilops longissima	1059	NLR_06_02_05	90	Susceptible	90	Susceptible	90	Susceptible	90	Susceptible	-	-	-	-	-	-
TAJT_05975	NLR_06_03	Aegilops longissima	1059	NLR_06_03_02	80	Susceptible	75	Susceptible	80	Susceptible	78.3333	Susceptible	-	-	-	-	-	-
TAJT_06031	NLR_06_10	Aegilops bicornis	6150	NLR_06_10_04	65	Susceptible	90	Susceptible	80	Susceptible	78.3333	Susceptible	-	-	-	-	-	-
TAJT_06034	NLR_06_10	Aegilops bicornis	6150	NLR_06_10_06	85	Susceptible	80	Susceptible	100	Susceptible	88.3333	Susceptible	-	-	-	-	-	-
TAJT_06231	NLR_06_36	Aegilops searsii	6223	NLR_06_36_03	70	Susceptible	90	Susceptible	85	Moderately Susceptible	81.6667	Susceptible	-	-	-	-	-	-
TAJT_06347	NLR_06_52	Aegilops searsii	6229	NLR_06_52_01	90	Susceptible	65	Susceptible	-	-	77.5	Susceptible	-	-	-	-	-	-
TAJT_06348	NLR_06_52	Aegilops searsii	6229	NLR_06_52_01	90	Susceptible	95	Susceptible	-	-	92.5	Susceptible	-	-	-	-	-	-
TAJT_06349	NLR_06_52	Aegilops searsii	6229	NLR_06_52_01	85	Susceptible	70	Susceptible	-	-	77.5	Susceptible	-	-	-	-	-	-
TAJT_06355	NLR_06_52	Aegilops searsii	6229	NLR_06_52_04	75	Susceptible	90	Susceptible	80	Susceptible	81.6667	Susceptible	-	-	-	-	-	-
TAJT_06356	NLR_06_52	Aegilops searsii	6229	NLR_06_52_04	80	Susceptible	90	Susceptible	70	Susceptible	80	Susceptible	-	-	-	-	-	-
TAJT_06357	NLR_06_52	Aegilops searsii	6229	NLR_06_52_04	80	Susceptible	80	Susceptible	85	Susceptible	81.6667	Susceptible	-	-	-	-	-	-
TAJT_06360	NLR_06_52	Aegilops searsii	6229	NLR_06_52_05	75	Susceptible	85/0	Segregating	90	Susceptible	55	Segregating	-	-	-	-	-	-
TAJT_06361	NLR_06_52	Aegilops searsii	6229	NLR_06_52_06	80	Susceptible	85	Susceptible	80	Susceptible	81.6667	Susceptible	-	-	-	-	-	-
TAJT_06362	NLR_06_52	Aegilops searsii	6229	NLR_06_52_06	85	Susceptible	80	Susceptible	-	-	82.5	Susceptible	-	-	-	-	-	-
TAJT_06651	NLR_05_16	Aegilops longissima	1059	NLR_05_16_01	-	-	-	-	-	-	-	-	80	Susceptible	80	Susceptible	80	Susceptible
TAJT_06730	NLR_05_22	Aegilops longissima	1059	NLR_05_22_02	-	-	-	-	-	-	-	-	80	Susceptible	75	Susceptible	77.5	Susceptible
TAJT_06922	NLR_05_40	Aegilops longissima	1285	NLR_05_40_01	-	-	-	-	-	-	-	-	75	Susceptible	70	Susceptible	72.5	Susceptible
TAJT_06969	NLR_05_44	Aegilops longissima	1285	NLR_05_44_07	-	-	-	-	-	-	-	-	75	Susceptible	70	Susceptible	72.5	Susceptible
TAJT_07208	NLR_06_43	Aegilops searsii	6223	NLR_06_43_01	-	-	-	-	-	-	-	-	20	Moderately Susceptible	45	Susceptible	32.5	Moderately Susceptible
TAJT_07993	NLR_05_75	Aegilops bicornis	6065	NLR_05_75_01	-	-	-	-	-	-	-	-	75	Susceptible	65	Susceptible	70	Susceptible
TAJT_8183	NLR_05_91	Aegilops bicornis	6150	NLR_05_91_06	-	-	-	-	-	-	-	-	65	Susceptible	60	Susceptible	62.5	Susceptible
TAJT_08184	NLR_05_92	Aegilops bicornis	6150	NLR_05_92_01	-	-	-	-	-	-	-	-	80	Susceptible	80	Susceptible	80	Susceptible
TAJT_09330	NLR_08_16	Aegilops sharonensis	2020	NLR_08_16_02	-	-	-	-	-	-	-	-	0	Highly Resistant	-	-	0	Highly Resistant
TAJT_10660	NLR_09_55	Briza media	PI3212443	NLR_09_55_01	-	-	-	-	-	-	-	-	80	Susceptible	60	Susceptible	70	Susceptible
TAJT_10661	NLR_09_55	Briza media	PI3212443	NLR_09_55_01	-	-	-	-	-	-	-	-	75	Susceptible	65	Susceptible	70	Susceptible
TAJT_14460	NLR_11_15	Poa trivialis	PI537439	NLR_11_15_06	-	-	-	-	-	-	-	-	80	Susceptible	60	Susceptible	70	Susceptible
TAJT_14464	NLR_11_16	Poa trivialis	PI537439	NLR_11_16_03	-	-	-	-	-	-	-	-	75	Susceptible	80	Susceptible	77.5	Susceptible
TAJT_14509	NLR_11_19	Poa trivialis	PI537439	NLR_11_19_07	-	-	-	-	-	-	-	-	80	Susceptible	75	Susceptible	77.5	Susceptible
TAJT_14718	NLR_11_40	Poa trivialis	W628122	NLR_11_40_07	-	-	-	-	-	-	-	-	-	-	-	-	-	-
TAJT_14759	NLR_11_46	Poa trivialis	W628122	NLR_11_46_02	-	-	-	-	-	-	-	-	70	Susceptible	-	-	70	Susceptible
TAJT_15213	NLR_11_86	Aegilops sharonensis	2229	NLR_11_86_01	-	-	-	-	-	-	-	-	80	Susceptible	70	Susceptible	75	Susceptible
TAJT_15366	NLR_12_06	Aegilops sharonensis	603	NLR_12_06_01	-	-	-	-	-	-	-	-	80	Susceptible	65	Susceptible	72.5	Susceptible
TAJT_15429	NLR_12_12	Aegilops sharonensis	7894	NLR_12_12_02	-	-	-	-	-	-	-	-	70	Susceptible	75	Susceptible	72.5	Susceptible
TAJT_15431	NLR_12_12	Aegilops sharonensis	7894	NLR_12_12_02	-	-	-	-	-	-	-	-	75	Susceptible	75	Susceptible	75	Susceptible
TAJT_15629	PC_2_Sr50	Secale cereale	Imperial	PC_2_Sr50_01	-	-	-	-	-	-	-	-	0	Highly Resistant	0	Highly Resistant	0	Highly Resistant
TAJT_15630	PC_2_Sr50	Secale cereale	Imperial	PC_2_Sr50_02	-	-	-	-	-	-	-	-	0	Highly Resistant	0	Highly Resistant	0	Highly Resistant
TAJT_15631	PC_2_Sr50	Secale cereale	Imperial	PC_2_Sr50_02	-	-	-	-	-	-	-	-	0/50	Segregating	0/40	Segregating	0	Segregating
TAJT_15632	PC_2_Sr50	Secale cereale	Imperial	PC_2_Sr50_05	-	-	-	-	-	-	-	-	0	Highly Resistant	0	Highly Resistant	0	Highly Resistant
TAJT_15633	PC_2_Sr50	Secale cereale	Imperial	PC_2_Sr50_05	-	-	-	-	-	-	-	-	0	Highly Resistant	0	Highly Resistant	0	Highly Resistant
TAJT_15634	PC_2_Sr50	Secale cereale	Imperial	PC_2_Sr50_07	-	-	-	-	-	-	-	-	0/60	Segregating	0/35	Segregating	0	Segregating
Fielder_WT	Fielder wild type	Triticum aestivum	-	-	95	Susceptible	95	Susceptible	95	Susceptible	95	Susceptible	75	Susceptible	80	Susceptible	77.5	Susceptible
RBO7	Resistant wheat control	Triticum aestivum	-	-	-	-	-	-	-	-	-	-	0	Highly Resistant	0	Highly Resistant	0	Highly Resistant
Morocco	Susceptible wheat control	Triticum aestivum	-	-	100	Susceptible	100	Susceptible	100	Susceptible	100	Susceptible	15	Susceptible	80	Susceptible	47.5	Susceptible
LMPG-6	Susceptible wheat control	Triticum aestivum	-	-	-	-	-	-	-	-	-	-	80	Susceptible	80	Susceptible	80	Susceptible
1Accession number of transgenic line.
2NLR gene designation.
3NLR species of origin.
4NLR species of origin.
5The independent T1 family of each transgenic line.
6Percent severity was recorded as the visual percentage (0-100%) of tissue covered by uredinia at the mid-dough stage of development. Severities separated by a "/" indicate segregation of phenotypic types with the first listed value being most common. Ratings were based on the modified Cobb scale from Peterson, Campbell, and Hannah (1948 Can. J. Res. C-26:496-500).
7Infection types were recorded using a scale modified from the "Rust Scoring Guide" (Produced through a grant from the Government of the Netherlands IPO) where: HR - Highly Resistant: hypersensitive flecks, but no sporulation; R- Resistant: minute uredinia with chlorosis; MR - Moderately Resistant: small uredinia with chlorosis;
MS - Moderately Susceptible: medium-sized uredinia without chlorosis; and S- Susceptible: large uredinia without chlorosis. (-) – No plant or unable to score.
8Mean percent severity, based on two (2022 trial or if missing a value in the 2021 trial) or three replicates (2021 trial).
9The most common infection response observed across replicates.
-Indicates line was not tested or no data were obtained for a replicate
